# Phylogenomics supports monophyly of marsupial crustaceans: a journey to direct development

**DOI:** 10.1101/2025.11.06.686749

**Authors:** Anna-Chiara Barta, Markus Grams, Heather Bracken-Grissom, Saskia Brix, Lívia M. Cordeiro, Brittany Cummings, Stormie Collins, William J. Farris, Sarah Gerken, Christoph G. Höpel, Anne-Nina Lörz, Siena McKim, Kenneth Meland, Luise Kruckenhauser, Jørgen Olesen, Pedro A. Peres, Stefan Richter, Regina Wetzer, Jason Williams, Kevin M. Kocot, Martin Schwentner

## Abstract

Peracarida (marsupial crustaceans) represent one of the most diverse and ecologically important crustacean groups, yet their evolutionary relationships have long been debated. Here, we present the most comprehensive phylogenomic analysis of Peracarida to date, incorporating the relict taxa Thermosbaenacea, Mictacea, Ingolfiellida, and Spelaeogriphacea for the first time in a phylogenomic framework. Our results robustly confirm peracarid monophyly and recover a well-supported clade uniting Mancoida (Isopoda, Tanaidaca, Cumacea), Mictacea, and Spelaeogriphacea. We propose the new taxon Panmancoida to encompass this expanded lineage defined by shared developmental and morphological traits. The inferred phylogeny further suggests that peracarid evolution involved a transition from an intermediate “pseudodirect” developmental mode to the direct development seen in most lineages. We further show that the shift to extensive brood care within the marsupium, accompanied by the loss of a free-swimming larval stage, may have accelerated rates of molecular evolution across lineages. Together, these findings provide a robust evolutionary framework for this major malacostracan lineage and highlight how key reproductive innovations reshaped the genomic and life-history trajectories of the marsupial crustaceans.
