## Supplementary Table S1 for "Phylogenomics supports monophyly of marsupial crustaceans: a journey to direct development"

### Sheet: Tabelle1
Species	ID	Source	Busco metrics
Abyssorchomene distinctus	SRR8591419	NCBI SRA	C:58.8%[S:34.8%,D:24.0%],F:10.2%,M:31.0%,n:1013
Acanthocope sp.	in preparation	Schwenter Lab	C:96.9%[S:38.2%,D:58.7%],F:1.8%,M:1.3%,n:1013
Accalathura gigantissima	in preparation	Kocot Lab	C:47.9%[S:39.2%,D:8.7%],F:13.0%,M:39.1%,n:1013
Acutiserolis gerlachei	in preparation	Kocot Lab	C:82.3%[S:38.3%,D:44.0%],F:8.3%,M:9.4%,n:1013
Aega sp.	in preparation	Kocot Lab	C:75.4%[S:47.4%,D:28.0%],F:8.9%,M:15.7%,n:1013
Aegidae	in preparation	Schwenter Lab	C:96.0%[S:42.2%,D:53.8%],F:1.6%,M:2.4%,n:1013
Aegiochus sp.	in preparation	Kocot Lab	C:77.0%[S:46.2%,D:30.8%],F:11.5%,M:11.5%,n:1013
Agathotanais misakiensis	GJCP01	NCBI TSA	C:89.5%[S:74.3%,D:15.2%],F:2.0%,M:8.5%,n:954
Akanthophoreus sp.	GJCY01	NCBI TSA	C:95.3%[S:52.0%,D:43.3%],F:1.9%,M:2.8%,n:1013
Allanaspides helonomus	in preparation	Kocot Lab	C:35.4%[S:27.4%,D:8.0%],F:16.4%,M:48.2%,n:1013
Allobathynella bangokensis	SRR4198914+SRR4198915	NCBI SRA	C:60.9%[S:59.5%,D:1.4%],F:23.9%,M:15.2%,n:1013
Alpheus cf. viridari	SRR23641092	NCBI SRA	C:77.4%[S:53.2%,D:24.2%],F:7.6%,M:15.0%,n:1013
Americamysis bahia	in preparation	Kocot Lab	C:92.7%[S:35.1%,D:57.6%],F:4.5%,M:2.8%,n:1013
Apseudes sp.	GJCG01	NCBI TSA	C:97.3%[S:72.3%,D:25.0%],F:0.8%,M:1.9%,n:1013
Apseudomorpha sp.	GJCD01	NCBI TSA	C:58.7%[S:42.0%,D:16.7%],F:10.1%,M:31.2%,n:1013
Archaeomysis grebnitzkii	in preparation	Kocot Lab	C:43.5%[S:34.5%,D:9.0%],F:16.4%,M:40.1%,n:1013
Arctotanais alascensis	GJCM01	NCBI TSA	C:94.6%[S:57.5%,D:37.1%],F:2.8%,M:2.6%,n:1013
Arcturidae	in preparation	Schwenter Lab	C:57.7%[S:42.3%,D:15.4%],F:25.8%,M:16.5%,n:1013
Armadillo officinalis	SRR5298311	NCBI SRA	C:63.8%[S:58.3%,D:5.5%],F:19.8%,M:16.4%,n:954
Asellus aquaticus	SRR24097821-SRR24097824	NCBI SRA	C:96.3%[S:17.4%,D:78.9%],F:2.0%,M:1.7%,n:1013
Asprogammarus rhodophthalmus	GEPK01	NCBI TSA	C:58.6%[S:41.4%,D:17.2%],F:16.2%,M:25.2%,n:1013
Baikalogammarus pullus	GEPI01	NCBI TSA	C:52.0%[S:39.5%,D:12.5%],F:14.4%,M:33.6%,n:1013
Bathycallisoma schellenbergi	SRR14866420	NCBI SRA	C:88.0%[S:51.7%,D:36.3%],F:5.0%,M:7.0%,n:954
Bathynomus doederleinii	ERR12861083	NCBI SRA	C:94.5%[S:42.6%,D:51.9%],F:2.3%,M:3.2%,n:1013
Boreomysis arctica	in preparation	Kocot Lab	C:54.3%[S:38.3%,D:16.0%],F:11.1%,M:34.6%,n:1013
Campylaspis sp.	in preparation	Kocot Lab	C:69.8%[S:37.4%,D:32.4%],F:9.5%,M:20.7%,n:1013
Cancrion carolinus	in preparation	Kocot Lab	C:84.2%[S:57.0%,D:27.2%],F:6.1%,M:9.7%,n:1013
Caprella sp.	SRR4113494	NCBI SRA	C:54.3%[S:38.3%,D:16.0%],F:11.1%,M:34.6%,n:1013
Carpoapseudes spinigena	GJCJ01	NCBI TSA	C:89.0%[S:59.1%,D:29.9%],F:2.0%,M:9.0%,n:1013
Chauliopleona cf. sinusa	GJCO01	NCBI TSA	C:95.5%[S:47.1%,D:48.4%],F:1.5%,M:3.0%,n:1013
Chondrochelia sp.	GJCT01	NCBI TSA	C:72.9%[S:62.2%,D:10.7%],F:2.1%,M:25.0%,n:954
Cochinorchestia sp.	SRR23685991	NCBI SRA	C:94.7%[S:28.1%,D:66.6%],F:2.5%,M:2.8%,n:1013
Cornuamesus biscayensi	in preparation	Schwenter Lab	C:95.9%[S:30.7%,D:65.2%],F:2.4%,M:1.7%,n:1013
Cyclaspis cf. gigas	in preparation	Kocot Lab	C:45.5%[S:30.7%,D:14.8%],F:14.0%,M:40.5%,n:1013
Cylisticus convexus	in preparation	Schwenter Lab	C:75.9%[S:55.9%,D:20.0%],F:9.6%,M:14.5%,n:1013
Cymothoa exigua	SRR8281006-SRR8281009	NCBI SRA	C:88.8%[S:72.7%,D:16.1%],F:6.1%,M:5.1%,n:1013
Diastylis anderssoni	in preparation	Kocot Lab	C:83.7%[S:44.5%,D:39.2%],F:6.9%,M:9.4%,n:1013
Diastylopsis goekei	in preparation	Kocot Lab	C:69.4%[S:42.3%,D:27.1%],F:2.4%,M:28.2%,n:954
Echinogammarus berilloni	GHCT01	NCBI TSA	C:87.3%[S:56.8%,D:30.5%],F:5.9%,M:6.8%,n:954
Echiuropus macronychus	GEPN01	NCBI TSA	C:52.2%[S:40.9%,D:11.3%],F:12.2%,M:35.6%,n:1013
Ekleptostylis debroyeri	in preparation	Kocot Lab	C:41.3%[S:29.0%,D:12.3%],F:2.9%,M:55.8%,n:1013
Enoplometopus cf. daumi	SRR5140101	NCBI SRA	C:47.4%[S:26.1%,D:21.3%],F:31.6%,M:21.0%,n:1013
Eogammarus possjeticus	SRR7205161+SRR7205162+SRR7205163	NCBI SRA	C:88.7%[S:21.3%,D:67.4%],F:5.7%,M:5.6%,n:10
Eriocheir sinensis	GCF_024679095	NCBI Genome	C:98.0%[S:48.3%,D:49.7%],F:0.6%,M:1.4%,n:1013
Eucopia sp.	in preparation	Kocot Lab	C:34.0%[S:14.2%,D:19.8%],F:15.7%,M:50.3%,n:1013
Eudorella flokkeri	in preparation	Kocot Lab	C:23.5%[S:17.8%,D:5.7%],F:16.5%,M:60.0%,n:1013
Eulimnogammarus verrucosus	GHHK01	NCBI TSA	C:84.5%[S:74.9%,D:9.6%],F:8.0%,M:7.5%,n:1013
Euphausia superba	GFCS01	NCBI TSA	C:85.1%[S:8.4%,D:76.7%],F:7.7%,M:7.2%,n:1013
Exspina typica	in preparation	Kocot Lab	C:88.1%[S:49.7%,D:38.4%],F:5.5%,M:6.4%,n:1013
Gammarus locusta	SRR10868690	NCBI TSA	C:91.5%[S:32.4%,D:59.1%],F:2.8%,M:5.7%,n:954
Glyptonotus antarcticus	SRR4017484	NCBI SRA	C:71.7%[S:50.6%,D:21.1%],F:15.6%,M:12.7%,n:1013
Gnathiidae sp.	in preparation	Kocot Lab	C:82.3%[S:43.5%,D:38.8%],F:6.8%,M:10.9%,n:1013
Gnorimosphaeroma oregonensis	in preparation	Kocot Lab	C:65.5%[S:38.8%,D:26.7%],F:13.2%,M:21.3%,n:1013
Gondogeneia antarctica	SRR2075811-SRR2075814	NCBI SRA	C:77.0%[S:38.0%,D:39.0%],F:13.1%,M:9.9%,n:1013
Halirages sp.	in preparation	Schwentner Lab	C:82.9%[S:55.3%,D:27.6%],F:5.8%,M:11.3%,n:1013
Halocaridina rubra	SRR3089133+SRR3089132	NCBI SRA	C:86.4%[S:54.5%,D:31.9%],F:5.9%,M:7.7%,n:954
Hansenomysis sp.	in preparation	Kocot Lab	C:85.8%[S:56.0%,D:29.8%],F:5.4%,M:8.8%,n:1013
Hemimysis abyssicola	in preparation	Kocot Lab	C:53.1%[S:31.8%,D:21.3%],F:15.3%,M:31.6%,n:1013
Heteromysis formosa	in preparation	Schwenter Lab	C:88.6%[S:50.6%,D:38.0%],F:4.1%,M:7.3%,n:1013
Heteromysis schoenbrunnensis	in preparation	Schwenter Lab	analysis failed
Heterotanoides sp.	GJCS01	NCBI TSA	C:71.1%[S:33.2%,D:37.9%],F:3.9%,M:25.0%,n:1013
Hexapleomera sasuke	GJCH01	NCBI TSA	C:95.7%[S:49.2%,D:46.5%],F:1.3%,M:3.0%,n:1013
Hirondellea gigas	GEZX01	NCBI TSA	C:89.4%[S:88.3%,D:1.1%],F:4.5%,M:6.1%,n:1013
Homarus americanus	GCF_018991925	NCBI Genome	C:98.4%[S:55.8%,D:42.6%],F:0.9%,M:0.7%,n:1013
Hyallela azteca	GCF_000764305	NCBI Genome	C:92.9%[S:73.0%,D:19.9%],F:1.4%,M:5.7%,n:954
Hyloniscus beckeri	SRR27386476+SRR27386475+SRR27386474	NCBI SRA	C:99.3%[S:48.8%,D:50.5%],F:0.3%,M:0.4%,n:1013
Hyperia sp.	GKAH01	NCBI TSA	C:52.8%[S:50.2%,D:2.6%],F:14.3%,M:32.9%,n:1013
Idotea baltica	SRR7056353	NCBI SRA	C:75.9%[S:47.4%,D:28.5%],F:11.2%,M:12.9%,n:954
Ingolfiellia sp.	in preparation	Kocot Lab	C:26.5%[S:19.4%,D:7.1%],F:8.8%,M:64.7%,n:1013
Janira sp.	in preparation	Schwenter Lab	C:97.4%[S:54.7%,D:42.7%],F:0.9%,M:1.7%,n:1013
Jassa borowskyae	in preparation	Kocot Lab	C:55.4%[S:29.6%,D:25.8%],F:18.3%,M:26.3%,n:1013
Katianira bilobata	in preparation	Schwenter Lab	C:70.8%[S:40.2%,D:30.6%],F:18.3%,M:10.9%,n:1013
Leptochelia sp.	SRR5140116	NCBI SRA	C:67.7%[S:29.9%,D:37.8%],F:19.7%,M:12.6%,n:1013
Leptostylis sp.	in preparation	Kocot Lab	C:58.6%[S:41.8%,D:16.8%],F:13.7%,M:27.7%,n:1013
Leucon costatus	in preparation	Kocot Lab	C:72.8%[S:43.0%,D:29.8%],F:12.2%,M:15.0%,n:1013
Limnoria tripunctata	SRR7059826	NCBI SRA	C:94.7%[S:16.7%,D:78.0%],F:3.0%,M:2.3%,n:954
Linevichella vortex	GERH01	NCBI TSA	C:65.2%[S:46.1%,D:19.1%],F:11.0%,M:23.8%,n:1013
Lirceus culveri	SRR11966488	NCBI SRA	C:98.8%[S:34.1%,D:64.7%],F:0.4%,M:0.8%,n:1013
Lircues hargeri	SRR11966484	NCBI SRA	C:97.3%[S:51.7%,D:45.6%],F:0.5%,M:2.2%,n:954
Lysmata wurdemanni	SRR8715486	NCBI SRA	C:76.9%[S:44.7%,D:32.2%],F:6.5%,M:16.6%,n:1013
Macrostylis sp.	in preparation	Schwenter Lab	C:60.2%[S:38.4%,D:21.8%],F:23.6%,M:16.2%,n:1013
Meganyctiphanes norvegica	GETT01	NCBI TSA	C:97.4%[S:70.6%,D:26.8%],F:1.4%,M:1.2%,n:1013
Melitidae sp.	in preparation	Kocot Lab	C:54.5%[S:41.7%,D:12.8%],F:11.2%,M:34.3%,n:1013
Metacaprella anomala	in preparation	Kocot Lab	C:90.8%[S:44.0%,D:46.8%],F:3.1%,M:6.1%,n:1013
Mictocaris halope	in preparation	Kocot Lab	C:72.1%[S:53.4%,D:18.7%],F:8.1%,M:19.8%,n:954
Munna acanthifera	in preparation	Schwenter Lab	C:88.5%[S:37.0%,D:51.5%],F:4.0%,M:7.5%,n:1013
Myanmarorchestia nunomurai	SRR23685763+SRR23685740+SRR23685706	NCBI SRA	C:37.3%[S:25.0%,D:12.3%],F:19.4%,M:43.3%,n:1013
Nebalia antarctica	in preparation	Kocot Lab	C:37.3%[S:25.0%,D:12.3%],F:19.4%,M:43.3%,n:1013
Nebalia bipes	SRR1653215	NCBI SRA	C:67.7%[S:44.6%,D:23.1%],F:14.5%,M:17.8%,n:1013
Nebalia pugettensis	in preparation	Kocot Lab	C:44.2%[S:28.5%,D:15.7%],F:15.7%,M:40.1%,n:1013
Neognathophausia ingens	in preparation	Kocot Lab	C:42.5%[S:32.8%,D:9.7%],F:15.6%,M:41.9%,n:1013
Neogonodactylus oerstedii	SRR17270924	NCBI SRA	C:85.8%[S:41.6%,D:44.2%],F:8.5%,M:5.7%,n:1013
Neomysis awatschensis	SRR2070625	NCBI SRA	C:64.6%[S:37.6%,D:27.0%],F:11.6%,M:23.8%,n:1013
Neopleustes schwentneri	in preparation	Schwentner Lab	C:85.9%[S:54.1%,D:31.8%],F:6.3%,M:7.8%,n:1013
Neotanais cf. kuroshio	GJCN01	NCBI TSA	C:80.4%[S:65.4%,D:15.0%],F:5.7%,M:13.9%,n:1013
Neoxenodice sp.	in preparation	Kocot Lab	C:68.8%[S:44.2%,D:24.6%],F:8.1%,M:23.1%,n:1013
Neoxenodice sp.	in preparation	Kocot Lab	C:57.7%[S:39.3%,D:18.4%],F:12.8%,M:29.5%,n:1013
Niphargus sp.	in preparation	Schwentner Lab	C:82.5%[S:49.8%,D:32.7%],F:7.0%,M:10.5%,n:1013
Notopais spinosa	in preparation	Kocot Lab	C:85.5%[S:48.1%,D:37.4%],F:5.4%,M:9.1%,n:1013
Ommatogammarus albinus	GEQR01	NCBI TSA	C:71.8%[S:54.7%,D:17.1%],F:10.0%,M:18.2%,n:1013
Oniscus asellus	SRR5298319	NCBI SRA	C:80.8%[S:69.6%,D:11.2%],F:11.2%,M:8.0%,n:1013
Oratosquilla oratoria	GGQQ01	NCBI TSA	C:96.7%[S:4.2%,D:92.5%],F:2.1%,M:1.2%,n:1013
Orthione griffensis	in preparation	Kocot Lab	C:69.2%[S:44.4%,D:24.8%],F:11.1%,M:19.7%,n:1013
Oxyacanthus flavus	GEPB01	NCBI TSA	C:66.3%[S:51.7%,D:14.6%],F:10.9%,M:22.8%,n:1013
Pachygrapsus marmoratus	SRR11077390	NCBI SRA	C:93.8%[S:59.7%,D:34.1%],F:2.4%,M:3.8%,n:1013
Pachyschesis branchialis	GEQT01	NCBI TSA	C:68.2%[S:54.0%,D:14.2%],F:11.3%,M:20.5%,n:1013
Pakistanapseudes sp.	GJCL01	NCBI TSA	C:96.0%[S:52.2%,D:43.8%],F:0.9%,M:3.1%,n:1013
Palicarinus puzyllii	GEQW01	NCBI TSA	C:64.4%[S:49.1%,D:15.3%],F:11.7%,M:23.9%,n:1013
Pallasea cancellus	GERI01	NCBI TSA	C:60.9%[S:47.9%,D:13.0%],F:11.5%,M:27.6%,n:954
Pandorites podoceroides	GERA01	NCBI TSA	C:45.2%[S:38.7%,D:6.5%],F:15.7%,M:39.1%,n:1013
Panulirus ornatus	SRR26945904	NCBI SRA	C:89.7%[S:49.0%,D:40.7%],F:5.8%,M:4.5%,n:1013
Paraceradocus miersii	SRR3205233-SRR3205238	NCBI SRA	C:71.4%[S:53.8%,D:17.6%],F:14.0%,M:14.6%,n:1013
Paradoxapseudes littoralis	GJCE01	NCBI TSA	C:70.3%[S:55.7%,D:14.6%],F:6.4%,M:23.3%,n:1013
Parakanthophoreus sp.	GJCX01	NCBI TSA	C:94.8%[S:45.1%,D:49.7%],F:2.5%,M:2.7%,n:1013
Paralithodes camtschaticus	SRR8715480	NCBI SRA	C:64.6%[S:54.3%,D:10.3%],F:13.3%,M:22.1%,n:1013
Paranarthrura sp.	GJCW01	NCBI TSA	C:95.7%[S:44.6%,D:51.1%],F:1.8%,M:2.5%,n:1013
Paranaspides williamsi	in preparation	Kocot Lab	C:40.0%[S:30.5%,D:9.5%],F:18.1%,M:41.9%,n:1013
Paraplatyarthrus subterraneus	SRR15808559	NCBI SRA	C:65.7%[S:56.0%,D:9.7%],F:9.5%,M:24.8%,n:1013
Parapseudes algicola	GJCR01	NCBI TSA	C:93.9%[S:78.8%,D:15.1%],F:1.2%,M:4.9%,n:954
Parasergestes armatus	SRR13389714	NCBI SRA	C:76.2%[S:49.4%,D:26.8%],F:10.0%,M:13.8%,n:1013
Parhyale hawaiensis	GFVL01	NCBI TSA	C:90.8%[S:80.3%,D:10.5%],F:4.1%,M:5.1%,n:1013
Penaeus monodon	GCF_015228065	NCBI Genome	C:91.6%[S:67.4%,D:24.2%],F:2.5%,M:5.9%,n:1013
Penaeus vannamei	SRR29849178	NCBI SRA	C:91.0%[S:61.5%,D:29.5%],F:3.2%,M:5.8%,n:1013
Pentagonurus dawydowi	GEQV01	NCBI TSA	C:58.4%[S:43.9%,D:14.5%],F:12.6%,M:29.0%,n:1013
Philoscia muscorum	in preparation	Schwenter Lab	C:94.8%[S:67.3%,D:27.5%],F:2.5%,M:2.7%,n:1013
Phoxokalliapseudes tomiokaensis	GJCI01	NCBI TSA	C:95.4%[S:59.0%,D:36.4%],F:1.3%,M:3.3%,n:1013
Platorchestia pacifica	SRR23685881+SRR23685877+SRR23685874+SRR23685695	NCBI SRA	C:94.9%[S:5.6%,D:89.3%],F:2.4%,M:2.7%,n:1013
Platyarthrus hoffmannseggi	in preparation	Schwenter Lab	C:97.4%[S:45.3%,D:52.1%],F:1.1%,M:1.5%,n:1013
Porcellio scaber	in preparation	Schwenter Lab	C:80.6%[S:59.0%,D:21.6%],F:8.7%,M:10.7%,n:1013
Potiicoara brasiliensis	in preparation	Kocot Lab	C:72.5%[S:70.9%,D:1.6%],F:11.6%,M:15.9%,n:1013
Procambarus clarkii	GCF_020424385	NCBI Genome	C:98.9%[S:56.6%,D:42.3%],F:0.5%,M:0.6%,n:1013
Pseudomma sp.	in preparation	Kocot Lab	C:80.2%[S:52.1%,D:28.1%],F:9.2%,M:10.6%,n:1013
Pseudosphyrapus quintolongus	GJCK01	NCBI TSA	C:91.0%[S:63.4%,D:27.6%],F:1.3%,M:7.7%,n:954
Pullosquilla thomassini	SRR19721501+SRR19721502+SRR19721503+SRR19721504+SRR19721505	NCBI SRA	C:79.2%[S:19.3%,D:59.9%],F:13.6%,M:7.2%,n:1013
Schizocuma sp.	in preparation	Kocot Lab	C:63.1%[S:40.7%,D:22.4%],F:13.7%,M:23.2%,n:1013
Sicafodia iceage	in preparation	Schwentner Lab	C:83.0%[S:53.1%,D:29.9%],F:6.0%,M:11.0%,n:1013
Siphonolabrum sp.	GJCU01	NCBI TSA	C:94.5%[S:51.4%,D:43.1%],F:2.5%,M:3.0%,n:1013
Spelaeogriphus sp.	in preparation	Kocot Lab	C:42.0%[S:29.6%,D:12.4%],F:9.8%,M:48.2%,n:1013
Sphaeroma terebrans	SRR4436643	NCBI SRA	C:82.3%[S:38.3%,D:44.0%],F:8.3%,M:9.4%,n:1013
Stygiomysis aemete	in preparation	Kocot Lab	C:61.6%[S:60.4%,D:1.2%],F:10.8%,M:27.6%,n:1013
Stygiomysis clarkei	in preparation	Kocot Lab	C:62.1%[S:60.9%,D:1.2%],F:11.7%,M:26.2%,n:1013
Stygiomysis cokei	SRR5140123	NCBI SRA	C:16.3%[S:6.6%,D:9.7%],F:23.3%,M:60.4%,n:1013
Syneurycope sp.	in preparation	Schwenter Lab	C:53.5%[S:37.5%,D:16.0%],F:26.2%,M:20.3%,n:1013
Talitrus saltator	GDUJ01	NCBI TSA	C:88.9%[S:60.0%,D:28.9%],F:6.1%,M:5.0%,n:1013
Tanaella kommritzia	GJCQ01	NCBI TSA	C:95.4%[S:63.3%,D:32.1%],F:1.8%,M:2.8%,n:1013
Tanaopsis sp.	GJCV01	NCBI TSA	C:94.6%[S:68.7%,D:25.9%],F:2.0%,M:3.4%,n:1013
Thor dobkini	SRR23641091	NCBI SRA	C:78.3%[S:54.0%,D:24.3%],F:7.0%,M:14.7%,n:1013
Thysanoessa inermis	SRR2174568	NCBI SRA	C:97.1%[S:38.4%,D:58.7%],F:1.2%,M:1.7%,n:1013
Thysanoessa longicaudata	in preparation	Schwenter Lab	C:86.5%[S:60.9%,D:25.6%],F:6.2%,M:7.3%,n:1013
Titanethes albus	SRR27386473+SRR27386472+SRR27386471	NCBI SRA	C:98.3%[S:41.1%,D:57.2%],F:1.0%,M:0.7%,n:1013
Trachelipus rathkii	SRR5198726+SRR5198727	NCBI SRA	C:98.1%[S:43.0%,D:55.1%],F:0.8%,M:1.1%,n:1013
Trichoniscus matulici	SRR27386479+SRR27386478+SRR27386477	NCBI SRA	C:99.0%[S:51.2%,D:47.8%],F:0.4%,M:0.6%,n:1013
Trinorchestia longiramus	GCA_006783055	NCBI Genome	C:95.2%[S:49.1%,D:46.1%],F:0.4%,M:4.4%,n:954
Tulumella unidens	in preparation	Kocot Lab	C:78.8%[S:76.5%,D:2.3%],F:7.7%,M:13.5%,n:1013
Vaunthompsonia sp.	in preparation	Kocot Lab	C:65.7%[S:44.6%,D:21.1%],F:11.4%,M:22.9%,n:1013
Zeuxo ezoensis	GJCB01	NCBI TSA	C:96.2%[S:40.9%,D:55.3%],F:1.0%,M:2.8%,n:1013
