## Supplementary Table S9 for "Phylogenomics supports monophyly of marsupial crustaceans: a journey to direct development"

### Sheet: IQ-TREE_ORTHO50pct
Group1	Group2	SampleSize_Group1	SampleSize_Group2	Adjusted_P_value	Significance
Amphipoda	Cumacea	36	10	235	***
Amphipoda	Isopoda	36	38	1.11e-16	****
Amphipoda	Mysida	36	9	5.12e-19	****
Amphipoda	Other Malacostraca	36	22	6.95e-44	****
Amphipoda	Tanaidacea	36	24	97	ns
Cumacea	Isopoda	10	38	1	ns
Cumacea	Mysida	10	9	2.54e-05	****
Cumacea	Other Malacostraca	10	22	3.43e-18	****
Cumacea	Tanaidacea	10	24	687	ns
Isopoda	Mysida	38	9	235	***
Isopoda	Other Malacostraca	38	22	1.59e-23	****
Isopoda	Tanaidacea	38	24	1.18e-06	****
Mysida	Other Malacostraca	9	22	188	**
Mysida	Tanaidacea	9	24	1.78e-12	****
Other Malacostraca	Tanaidacea	22	24	1.39e-33	****
Other Malacostraca	Peracarida	20	129	8.73e-18	****

### Sheet: GHOST_ORTHO50pct
Group1	Group2	SampleSize_Group1	SampleSize_Group2	Adjusted_P_value	Significance
Amphipoda	Cumacea	36	10	159	**
Amphipoda	Isopoda	36	38	4.23e-13	****
Amphipoda	Mysida	36	9	9.81e-20	****
Amphipoda	Other Malacostraca	36	22	1.28e-46	****
Amphipoda	Tanaidacea	36	24	294	ns
Cumacea	Isopoda	10	38	1	ns
Cumacea	Mysida	10	9	1.49e-06	****
Cumacea	Other Malacostraca	10	22	1.03e-21	****
Cumacea	Tanaidacea	10	24	876	ns
Isopoda	Mysida	38	9	1.18e-06	****
Isopoda	Other Malacostraca	38	22	6.31e-30	****
Isopoda	Tanaidacea	38	24	5.92e-05	****
Mysida	Other Malacostraca	9	22	148	***
Mysida	Tanaidacea	9	24	8.55e-14	****
Other Malacostraca	Tanaidacea	22	24	3.19e-37	****
Other Malacostraca	Peracarida	20	129	2.7e-20	****

### Sheet: PMSF_ORTHO50pct
Group1	Group2	SampleSize_Group1	SampleSize_Group2	Adjusted_P_value	Significance
Amphipoda	Cumacea	36	10	4.9e-05	****
Amphipoda	Isopoda	36	38	3.8e-20	****
Amphipoda	Mysida	36	9	2.27e-19	****
Amphipoda	Other Malacostraca	36	22	3.48e-43	****
Amphipoda	Tanaidacea	36	24	686	**
Cumacea	Isopoda	10	38	656	ns
Cumacea	Mysida	10	9	5.63e-05	****
Cumacea	Other Malacostraca	10	22	1.03e-16	****
Cumacea	Tanaidacea	10	24	1	ns
Isopoda	Mysida	38	9	415	**
Isopoda	Other Malacostraca	38	22	1.16e-19	****
Isopoda	Tanaidacea	38	24	1.7e-07	****
Mysida	Other Malacostraca	9	22	719	**
Mysida	Tanaidacea	9	24	1.83e-11	****
Other Malacostraca	Tanaidacea	22	24	4.04e-31	****
Other Malacostraca	Peracarida	20	129	2.48e-16	****
