## Supplementary Table S10 for "Phylogenomics supports monophyly of marsupial crustaceans: a journey to direct development"

### Sheet: Mean branch lengths
Group	Mean branch length
Peracarida	1.293958977
Mysida	1.004779778
Other Malacotraca	0.808713
Isopoda	1.214303895
Cumacea	1.2927274
Tanaidacea	1.397988
Amphipoda	1.494672639
